# Gene size matters: What determines gene length in the human genome?

**DOI:** 10.1101/2020.01.10.901272

**Authors:** Inês Lopes, Gulam Altab, Priyanka Raina, João Pedro de Magalhães

## Abstract

While it is expected for gene length to be influenced by factors such as intron number and evolutionary conservation, we have yet to fully understand the connection between gene length and function in the human genome.

In this study, we show that, as expected, there is a strong positive correlation between gene length and the number of SNPs, introns and protein size. Amongst tissue specific genes, we find that the longest genes are expressed in blood vessels, nerve, thyroid, cervix uteri and brain, while the smallest genes are expressed within the pancreas, skin, stomach, vagina and testis. We report, as shown previously, that natural selection suppresses changes for genes with longer lengths and promotes changes for smaller genes. We also observed that longer genes have a significantly higher number of co-expressed genes and protein-protein interactions. In the functional analysis, we show that bigger genes are often associated with neuronal development, while smaller genes tend to play roles in skin development and in the immune system. Furthermore, pathways related to cancer, neurons and heart diseases tend to have longer genes, with smaller genes being present in pathways related to immune response and neurodegenerative diseases.

We hypothesise that longer genes tend to be associated with functions that are important early in life, while smaller genes play a role in functions that are important throughout the organisms’ whole life, like the immune system which require fast responses.

**Author Summary:** Even though the human genome has been fully sequenced, we still do not fully grasp all of its nuances. One such nuance is the length of the genes themselves. Why are certain genes longer than others? Is there a common function shared by longer/smaller genes? What exactly makes gene longer? We tried answering these questions using a variety of analysis. We found that, while there was not a particular strong factor in genes that influenced their size, there could be an influence of several gene characteristics in determining the length of a gene. We also found that longer genes are linked with the development of neurons, cancer, heart diseases and muscle cells, while smaller genes seem to be mostly related with the immune system and the development of the skin. This led us to believe that, whether the gene has an important function early in our life, or throughout our whole lives, or even if the function requires a rapid response, that its gene size will be influenced accordingly.
