## Supplementary material for "Gene size matters: What determines gene length in the human genome?": S2 Table

### Sheet: a.WG Longest genes
Supplementary Table 2a. Functional Analysis results for the 5% longest genes (WebGestalt)
geneSet	description	Size	Overlap	Expect	Enrichment	pValue	FDR
Biological Process
GO:0061564	axon development	490	62	27.2976	2.27126	1.01571e-09	8.63353e-07
GO:0010975	regulation of neuron projection development	475	60	26.4619	2.26741	2.04196e-09	8.67834e-07
GO:0022604	regulation of cell morphogenesis	473	57	26.3505	2.16314	2.86569e-08	8.11944e-06
GO:0016358	dendrite development	219	34	12.2004	2.78681	5.18003e-08	1.10076e-05
GO:0007018	microtubule-based movement	271	38	15.0972	2.51702	1.36364e-07	2.13638e-05
GO:0030900	forebrain development	375	47	20.891	2.24977	1.50803e-07	2.13638e-05
GO:0051493	regulation of cytoskeleton organization	500	57	27.8547	2.04633	1.95218e-07	2.3705e-05
GO:0098742	cell-cell adhesion via plasma-membrane adhesion molecules	270	37	15.0415	2.45986	3.57644e-07	3.79997e-05
GO:0030534	adult behavior	141	24	7.85502	3.05537	8.77056e-07	7.96773e-05
GO:0001539	cilium or flagellum-dependent cell motility	33	11	1.83841	5.98343	9.3738e-07	7.96773e-05
GO:0042391	regulation of membrane potential	414	48	23.0637	2.08119	1.12842e-06	8.15742e-05
GO:0050890	cognition	283	37	15.7658	2.34686	1.15164e-06	8.15742e-05
GO:0051235	maintenance of location	309	39	17.2142	2.26557	1.45402e-06	9.50703e-05
GO:0009791	post-embryonic development	89	18	4.95813	3.6304	1.59085e-06	9.65875e-05
GO:0035637	multicellular organismal signaling	170	26	9.47059	2.74534	2.54514e-06	0.000144225
GO:0050808	synapse organization	385	44	21.4481	2.05146	4.60785e-06	0.000244792
GO:0001764	neuron migration	151	23	8.41211	2.73415	1.0214e-05	0.000510699
GO:0007626	locomotory behavior	197	27	10.9747	2.46019	1.34082e-05	0.000633163
GO:0050769	positive regulation of neurogenesis	447	47	24.9021	1.88739	2.0354e-05	0.000866854
GO:0046777	protein autophosphorylation	225	29	12.5346	2.31359	2.14164e-05	0.000866854
GO:0060560	developmental growth involved in morphogenesis	225	29	12.5346	2.31359	2.14164e-05	0.000866854
GO:0060541	respiratory system development	193	26	10.7519	2.41818	2.61518e-05	0.00100968
GO:0032970	regulation of actin filament-based process	362	40	20.1668	1.98346	2.73208e-05	0.00100968
GO:0030323	respiratory tube development	172	24	9.58201	2.50469	2.96104e-05	0.0010487
GO:0048638	regulation of developmental growth	314	36	17.4927	2.058	3.13115e-05	0.00106459
GO:0031346	positive regulation of cell projection organization	365	40	20.3339	1.96716	3.30029e-05	0.00107894
GO:1902903	regulation of supramolecular fiber organization	329	37	18.3284	2.01873	3.71398e-05	0.00116921
GO:0051056	regulation of small GTPase mediated signal transduction	331	37	18.4398	2.00653	4.23261e-05	0.0012849
GO:0048736	appendage development	177	24	9.86056	2.43394	4.75198e-05	0.00139282
GO:0097485	neuron projection guidance	260	31	14.4844	2.14023	5.22197e-05	0.00147956
GO:0099177	regulation of trans-synaptic signaling	417	43	23.2308	1.85099	7.1658e-05	0.00196482
GO:0198738	cell-cell signaling by wnt	460	46	25.6263	1.79503	8.50339e-05	0.00225871
GO:0035249	synaptic transmission, glutamatergic	90	15	5.01384	2.99172	0.000123842	0.00318986
GO:0090066	regulation of anatomical structure size	487	47	27.1305	1.73237	0.000166472	0.00411633
GO:0007517	muscle organ development	380	39	21.1696	1.84227	0.000169496	0.00411633
GO:0007265	Ras protein signal transduction	437	43	24.345	1.76628	0.000205188	0.00484471
GO:0034765	regulation of ion transmembrane transport	441	43	24.5678	1.75026	0.000250168	0.00574709
GO:1903829	positive regulation of cellular protein localization	317	33	17.6599	1.86864	0.00040666	0.00909634
GO:0018209	peptidyl-serine modification	305	32	16.9914	1.88331	0.000431396	0.00917471
GO:0032886	regulation of microtubule-based process	204	24	11.3647	2.1118	0.000431751	0.00917471
GO:0010721	negative regulation of cell development	319	33	17.7713	1.85693	0.000455068	0.00943433
GO:0045995	regulation of embryonic development	125	17	6.96367	2.44124	0.000561772	0.0112939
GO:0051961	negative regulation of nervous system development	297	31	16.5457	1.8736	0.000575201	0.0112939
GO:0071772	response to BMP	160	20	8.9135	2.24379	0.000584627	0.0112939
GO:0042692	muscle cell differentiation	338	34	18.8298	1.80565	0.000622973	0.0117673
GO:0106027	neuron projection organization	83	13	4.62388	2.81149	0.000639776	0.011822
GO:0003205	cardiac chamber development	164	20	9.13634	2.18906	0.00080198	0.0145039
GO:0016569	covalent chromatin modification	468	43	26.072	1.64928	0.000864521	0.0153092
GO:0030705	cytoskeleton-dependent intracellular transport	170	20	9.47059	2.1118	0.00125708	0.0218064
GO:1990778	protein localization to cell periphery	301	30	16.7685	1.78907	0.00146737	0.0249452
GO:0060537	muscle tissue development	371	35	20.6682	1.69342	0.00162099	0.0266054
GO:0045927	positive regulation of growth	250	26	13.9273	1.86683	0.00162762	0.0266054
GO:0031279	regulation of cyclase activity	51	9	2.84118	3.1677	0.00182203	0.0292213
GO:0032147	activation of protein kinase activity	321	31	17.8827	1.73352	0.00203338	0.0318241
GO:0061842	microtubule organizing center localization	25	6	1.39273	4.30807	0.00208567	0.0318241
GO:0051339	regulation of lyase activity	52	9	2.89689	3.10678	0.00209665	0.0318241
GO:0000209	protein polyubiquitination	255	26	14.2059	1.83023	0.00215123	0.0320798
GO:0072511	divalent inorganic cation transport	451	40	25.1249	1.59204	0.00246319	0.0360984
GO:0099504	synaptic vesicle cycle	193	21	10.7519	1.95314	0.00255564	0.0366266
GO:0034453	microtubule anchoring	26	6	1.44844	4.14238	0.00258541	0.0366266
GO:0038061	NIK/NF-kappaB signaling	120	15	6.68512	2.24379	0.00271826	0.0378774
GO:0007178	transmembrane receptor protein serine/threonine kinase signaling pathway	328	31	18.2727	1.69652	0.00283256	0.0388335
GO:0050803	regulation of synapse structure or activity	221	23	12.3118	1.86813	0.00291248	0.0392954
GO:0023061	signal release	456	40	25.4035	1.57459	0.00299414	0.0397659
GO:0048511	rhythmic process	279	27	15.5429	1.73713	0.00372232	0.0486765
GO:0021591	ventricular system development	28	6	1.55986	3.84649	0.00384739	0.0495497
Cellular Component
GO:0033267	axon part	374	56	22.8949	2.44596	2.82118e-10	4.85242e-08
GO:0099568	cytoplasmic region	479	60	29.3227	2.0462	6.61538e-08	5.68923e-06
GO:0031252	cell leading edge	393	51	24.058	2.11987	2.24695e-07	1.10501e-05
GO:0005875	microtubule associated complex	148	27	9.06003	2.98012	2.56979e-07	1.10501e-05
GO:0043292	contractile fiber	226	33	13.8349	2.38527	2.56221e-06	8.81402e-05
GO:0042383	sarcolemma	134	23	8.203	2.80385	5.82286e-06	0.000166922
GO:0043235	receptor complex	396	46	24.2417	1.89756	1.82302e-05	0.000447943
GO:0005874	microtubule	402	45	24.609	1.8286	5.61223e-05	0.00120663
GO:0030427	site of polarized growth	166	23	10.1619	2.26335	0.000188798	0.00332774
GO:0016528	sarcoplasm	77	14	4.71366	2.97009	0.000207125	0.00332774
GO:0099572	postsynaptic specialization	340	38	20.8136	1.82573	0.000218679	0.00332774
GO:0098984	neuron to neuron synapse	341	38	20.8748	1.82038	0.000232168	0.00332774
GO:0097060	synaptic membrane	430	45	26.323	1.70953	0.000269357	0.00343263
GO:1990351	transporter complex	332	37	20.3238	1.82052	0.0002794	0.00343263
GO:0043025	neuronal cell body	486	49	29.7512	1.64699	0.00035053	0.00401942
GO:0098858	actin-based cell projection	197	25	12.0596	2.07303	0.000404039	0.00434342
GO:0015629	actin cytoskeleton	482	47	29.5063	1.59288	0.000955886	0.00967132
GO:0098978	glutamatergic synapse	350	36	21.4257	1.68022	0.00147774	0.0141206
GO:0031594	neuromuscular junction	76	12	4.65245	2.57929	0.00209118	0.0189307
GO:0031253	cell projection membrane	335	34	20.5075	1.65793	0.00246784	0.0212234
GO:0019898	extrinsic component of membrane	287	30	17.5691	1.70754	0.00279826	0.0229191
GO:0030055	cell-substrate junction	411	39	25.1599	1.55008	0.00407325	0.0318454
GO:0005911	cell-cell junction	441	41	26.9964	1.51872	0.00468294	0.0343496
GO:0044306	neuron projection terminus	139	17	8.50908	1.99787	0.00479297	0.0343496
Molecular Function
GO:0045505	dynein intermediate chain binding	30	19	1.66018	11.4446	0	0
GO:0045503	dynein light chain binding	25	16	1.38348	11.565	8.32667e-15	9.18376e-13
GO:0051959	dynein light intermediate chain binding	29	17	1.60484	10.593	9.76996e-15	9.18376e-13
GO:0003779	actin binding	419	60	23.1871	2.58764	7.88392e-12	5.55816e-10
GO:0003774	motor activity	135	29	7.47079	3.88179	1.97898e-10	1.11615e-08
GO:0005516	calmodulin binding	192	33	10.6251	3.10585	5.00754e-09	2.35354e-07
GO:0004674	protein serine/threonine kinase activity	449	54	24.8473	2.17328	5.09908e-08	2.0542e-06
GO:0030506	ankyrin binding	20	8	1.10678	7.22815	5.86933e-06	0.000188018
GO:0005201	extracellular matrix structural constituent	158	24	8.74359	2.74487	6.00056e-06	0.000188018
GO:0004712	protein serine/threonine/tyrosine kinase activity	43	10	2.37958	4.20241	9.14796e-05	0.00257973
GO:0015631	tubulin binding	321	34	17.7639	1.914	0.000206414	0.00529172
GO:0046873	metal ion transmembrane transporter activity	440	42	24.3492	1.7249	0.000382715	0.00899381
GO:0016887	ATPase activity	438	41	24.2386	1.69152	0.000663892	0.0127302
GO:0017048	Rho GTPase binding	175	21	9.68436	2.16845	0.000670714	0.0127302
GO:0005085	guanyl-nucleotide exchange factor activity	329	33	18.2066	1.81253	0.000677137	0.0127302
GO:0022803	passive transmembrane transporter activity	457	42	25.29	1.66074	0.000829464	0.0139089
GO:0004713	protein tyrosine kinase activity	178	21	9.85037	2.1319	0.00083848	0.0139089
GO:0019787	ubiquitin-like protein transferase activity	417	39	23.0764	1.69004	0.000906547	0.0142026
GO:0044325	ion channel binding	123	15	6.80672	2.20371	0.00321739	0.0477529

### Sheet: b.WG Smallest genes
Supplementary Table 2b. Functional Analysis results for the 5% smallest genes (WebGestalt)
geneSet	description	Size	Overlap	Expect	Enrichment	pValue	FDR
Biological Process
GO:0098542	defense response to other organism	473	70	16.7685	4.17449	0	0
GO:0008544	epidermis development	455	71	16.1304	4.40163	0	0
GO:0043588	skin development	409	68	14.4996	4.68978	0	0
GO:0018149	peptide cross-linking	60	24	2.12708	11.283	0	0
GO:0035821	modification of morphology or physiology of other organism	155	28	5.49497	5.09557	9.48241e-13	1.49494e-10
GO:0002251	organ or tissue specific immune response	32	14	1.13445	12.3408	1.09412e-12	1.49494e-10
GO:0006959	humoral immune response	242	35	8.57924	4.07961	1.23113e-12	1.49494e-10
GO:0009620	response to fungus	48	15	1.70167	8.81488	5.35008e-11	5.68446e-09
GO:0060326	cell chemotaxis	289	34	10.2455	3.31854	7.99351e-10	7.54943e-08
GO:0001906	cell killing	157	24	5.56587	4.31199	1.44857e-09	1.23128e-07
GO:0006333	chromatin assembly or disassembly	155	23	5.49497	4.18565	5.75218e-09	4.44487e-07
GO:0033108	mitochondrial respiratory chain complex assembly	96	16	3.40334	4.70127	2.38571e-07	1.68988e-05
GO:1990868	response to chemokine	93	15	3.29698	4.54962	8.77619e-07	5.37261e-05
GO:1902600	proton transmembrane transport	159	20	5.63677	3.54813	8.849e-07	5.37261e-05
GO:0045861	negative regulation of proteolysis	337	31	11.9471	2.59477	1.23654e-06	7.00703e-05
GO:0070972	protein localization to endoplasmic reticulum	137	18	4.85684	3.70611	1.64321e-06	8.72958e-05
GO:0051346	negative regulation of hydrolase activity	432	36	15.315	2.35063	1.81583e-06	9.07914e-05
GO:0071103	DNA conformation change	245	25	8.6856	2.87833	2.11571e-06	9.50484e-05
GO:0010257	NADH dehydrogenase complex assembly	64	12	2.26889	5.28893	2.12461e-06	9.50484e-05
GO:0052547	regulation of peptidase activity	418	35	14.8187	2.36188	2.27244e-06	9.65789e-05
GO:0006091	generation of precursor metabolites and energy	469	37	16.6267	2.22533	4.69868e-06	0.000190185
GO:0071824	protein-DNA complex subunit organization	242	24	8.57924	2.79745	5.54212e-06	0.000214127
GO:0007631	feeding behavior	102	14	3.61604	3.87163	1.41027e-05	0.000521185
GO:0055076	transition metal ion homeostasis	134	16	4.75049	3.36807	2.11685e-05	0.000749719
GO:0050900	leukocyte migration	419	32	14.8541	2.15428	3.9266e-05	0.00133505
GO:0006413	translational initiation	192	19	6.80667	2.79138	5.35176e-05	0.00174962
GO:0007218	neuropeptide signaling pathway	101	13	3.58059	3.63068	5.66506e-05	0.00178344
GO:0072507	divalent inorganic cation homeostasis	494	35	17.513	1.99852	7.99744e-05	0.00242779
GO:0009141	nucleoside triphosphate metabolic process	304	25	10.7772	2.31971	8.55727e-05	0.00250816
GO:0051291	protein heterooligomerization	111	13	3.93511	3.3036	0.000151061	0.00428005
GO:0009123	nucleoside monophosphate metabolic process	321	25	11.3799	2.19686	0.000201281	0.005519
GO:0007586	digestion	132	14	4.67959	2.99172	0.000246052	0.00653576
GO:0050918	positive chemotaxis	64	9	2.26889	3.9667	0.000400396	0.0103132
GO:0050795	regulation of behavior	65	9	2.30434	3.90567	0.000450415	0.0112604
GO:0071216	cellular response to biotic stimulus	222	18	7.87021	2.2871	0.000960206	0.0233193
GO:0006401	RNA catabolic process	341	24	12.0889	1.98529	0.00113512	0.0268015
GO:0032104	regulation of response to extracellular stimulus	25	5	0.886285	5.64152	0.00162011	0.0368778
GO:0051187	cofactor catabolic process	63	8	2.23344	3.58192	0.00164865	0.0368778
Cellular Component
GO:0045111	intermediate filament cytoskeleton	232	41	7.80316	5.25428	0	0
GO:0032993	protein-DNA complex	163	33	5.48239	6.01927	0	0
GO:0044815	DNA packaging complex	75	33	2.52257	13.0819	0	0
GO:0001533	cornified envelope	65	27	2.18623	12.35	0	0
GO:0044455	mitochondrial membrane part	229	33	7.70225	4.28446	1.04583e-12	3.59766e-11
GO:0070469	respiratory chain	100	22	3.36343	6.54094	1.32938e-12	3.81089e-11
GO:0098798	mitochondrial protein complex	266	35	8.94672	3.91205	3.10985e-12	7.64134e-11
GO:0005743	mitochondrial inner membrane	455	44	15.3036	2.87514	1.79143e-10	3.85157e-09
GO:0005840	ribosome	229	29	7.70225	3.76513	6.29579e-10	1.2032e-08
GO:0044445	cytosolic part	244	29	8.20677	3.53367	2.81994e-09	4.8503e-08
GO:0070069	cytochrome complex	34	9	1.14357	7.87012	1.23511e-06	1.93126e-05
GO:0030964	NADH dehydrogenase complex	51	10	1.71535	5.82972	6.06821e-06	8.69776e-05
GO:0005796	Golgi lumen	98	13	3.29616	3.94398	2.27822e-05	0.000301426
GO:0016469	proton-transporting two-sector ATPase complex	50	9	1.68171	5.35168	3.66837e-05	0.000450686
GO:0031983	vesicle lumen	337	26	11.3348	2.29383	6.73947e-05	0.000772792
GO:0000790	nuclear chromatin	341	25	11.4693	2.17973	0.000207837	0.00223424
GO:1990204	oxidoreductase complex	107	11	3.59887	3.05652	0.000917254	0.00928045
GO:0032994	protein-lipid complex	38	6	1.2781	4.69446	0.00153835	0.0146998
Molecular Function
GO:0048018	receptor ligand activity	468	72	13.8987	5.18033	0	0
GO:0001664	G protein-coupled receptor binding	266	42	7.89971	5.31665	0	0
GO:0004857	enzyme inhibitor activity	361	40	10.721	3.73098	4.97158e-13	4.67328e-11
GO:0061134	peptidase regulator activity	212	30	6.29601	4.76492	9.32254e-13	6.57239e-11
GO:0003735	structural constituent of ribosome	156	24	4.63291	5.18033	3.15197e-11	1.77771e-09
GO:0015002	heme-copper terminal oxidase activity	27	10	0.80185	12.4712	2.53968e-09	1.19365e-07
GO:0016675	oxidoreductase activity, acting on a heme group of donors	28	10	0.831548	12.0258	3.84706e-09	1.54982e-07
GO:0005126	cytokine receptor binding	274	28	8.13729	3.44095	1.13229e-08	3.99131e-07
GO:0046982	protein heterodimerization activity	468	33	13.8987	2.37432	3.64887e-06	0.000114331
GO:0009055	electron transfer activity	111	14	3.29649	4.24694	4.99551e-06	0.000140873
GO:0140104	molecular carrier activity	42	8	1.24732	6.41374	2.73275e-05	0.000700578
GO:0019825	oxygen binding	35	7	1.03944	6.73443	6.30728e-05	0.00148221
GO:0016651	oxidoreductase activity, acting on NAD(P)H	106	12	3.148	3.81194	7.01359e-05	0.00152141
GO:0031491	nucleosome binding	68	9	2.01947	4.45661	0.000170787	0.00344014
GO:0016209	antioxidant activity	84	10	2.49464	4.00859	0.000184364	0.00346605
GO:0016684	oxidoreductase activity, acting on peroxide as acceptor	55	8	1.6334	4.89776	0.000201393	0.00354955
GO:0001530	lipopolysaccharide binding	33	6	0.980039	6.12221	0.000369671	0.00613219
GO:0043177	organic acid binding	212	16	6.29601	2.54129	0.000592215	0.00927803
GO:0008327	methyl-CpG binding	25	5	0.742454	6.73443	0.000731243	0.0108532
GO:0048306	calcium-dependent protein binding	60	7	1.78189	3.92842	0.00191825	0.0270473
GO:0051082	unfolded protein binding	118	10	3.50438	2.85357	0.00267497	0.035921
GO:0022884	macromolecule transmembrane transporter activity	22	4	0.653359	6.12221	0.00366263	0.0469483

### Sheet: c. DAVID Longest genes
Supplementary Table 2c. Functional Analysis results for the 5% longest genes (DAVID)
Category	Term	Count	%	PValue	List Total	Pop Hits	Pop Total	Fold Enrichment	Bonferroni	Benjamini	FDR
Annotation Cluster 1	Enrichment Score: 12.074012248903994
INTERPRO	IPR000742:Epidermal growth factor-like domain	50	5.0813	2.90732e-18	927	231	18559	4.33344	4.13712e-15	2.06856e-15	4.79982e-15
UP_KEYWORDS	EGF-like domain	48	4.87805	2.37162e-17	963	238	20581	4.31027	9.43905e-15	1.57317e-15	3.30554e-14
SMART	SM00181:EGF	48	4.87805	3.524e-16	654	188	10057	3.92622	1.15574e-13	1.15574e-13	4.55191e-13
INTERPRO	IPR013032:EGF-like, conserved site	43	4.36992	1.12902e-15	927	199	18559	4.32604	1.57985e-12	3.95017e-13	1.83187e-12
INTERPRO	IPR000152:EGF-type aspartate/asparagine hydroxylation site	27	2.7439	6.89069e-12	927	105	18559	5.14813	9.80548e-09	1.40078e-09	1.13762e-08
INTERPRO	IPR001881:EGF-like calcium-binding	29	2.94715	2.19427e-11	927	127	18559	4.57161	3.12244e-08	3.90305e-09	3.62261e-08
INTERPRO	IPR018097:EGF-like calcium-binding, conserved site	24	2.43902	8.37187e-10	927	102	18559	4.7107	1.19132e-06	9.16398e-08	1.38215e-06
GOTERM_MF_DIRECT	GO:0005509~calcium ion binding	76	7.72358	1.47441e-09	854	717	16881	2.09524	1.32549e-06	3.31374e-07	2.2979e-06
INTERPRO	IPR009030:Insulin-like growth factor binding protein, N-terminal	27	2.7439	4.84354e-09	927	139	18559	3.88887	6.89234e-06	4.05433e-07	7.99642e-06
SMART	SM00179:EGF_CA	29	2.94715	7.33579e-09	654	127	10057	3.51144	2.54552e-06	1.27276e-06	1.00202e-05
Annotation Cluster 2	Enrichment Score: 9.69949840669095
INTERPRO	IPR026983:Dynein heavy chain	16	1.62602	4.03685e-19	927	16	18559	20.0205	5.74444e-16	5.74444e-16	6.66461e-16
INTERPRO	IPR024743:Dynein heavy chain, coiled coil stalk	16	1.62602	4.03685e-19	927	16	18559	20.0205	5.74444e-16	5.74444e-16	6.66461e-16
INTERPRO	IPR004273:Dynein heavy chain domain	16	1.62602	4.03685e-19	927	16	18559	20.0205	5.74444e-16	5.74444e-16	6.66461e-16
INTERPRO	IPR013602:Dynein heavy chain, domain-2	16	1.62602	4.03685e-19	927	16	18559	20.0205	5.74444e-16	5.74444e-16	6.66461e-16
INTERPRO	IPR024317:Dynein heavy chain, P-loop containing D4 domain	15	1.52439	7.69524e-18	927	15	18559	20.0205	1.09503e-14	3.65011e-15	1.27044e-14
INTERPRO	IPR011704:ATPase, dynein-related, AAA domain	13	1.32114	1.8404e-14	927	14	18559	18.5905	2.62255e-11	5.24514e-12	3.04312e-11
COG_ONTOLOGY	Cytoskeleton	16	1.62602	2.49411e-11	122	31	2026	8.57113	6.73408e-10	6.73408e-10	2.06632e-08
GOTERM_MF_DIRECT	GO:0003777~microtubule motor activity	23	2.3374	3.8309e-11	854	80	16881	5.68301	3.44398e-08	1.72199e-08	5.97055e-08
UP_KEYWORDS	Dynein	15	1.52439	7.71681e-11	963	33	20581	9.71443	3.07129e-08	2.19378e-09	1.07556e-07
UP_KEYWORDS	Motor protein	28	2.84553	1.2549e-10	963	135	20581	4.43266	4.99449e-08	3.12156e-09	1.74906e-07
INTERPRO	IPR013594:Dynein heavy chain, domain-1	9	0.914634	3.21104e-10	927	9	18559	20.0205	4.5693e-07	5.07701e-08	5.30124e-07
GOTERM_CC_DIRECT	GO:0030286~dynein complex	12	1.21951	1.99514e-09	914	22	18224	10.8757	1.16317e-06	3.87723e-07	2.93509e-06
UP_KEYWORDS	Microtubule	38	3.86179	1.19341e-08	963	280	20581	2.90045	4.74974e-06	1.8999e-07	1.66335e-05
GOTERM_BP_DIRECT	GO:0007018~microtubule-based movement	20	2.03252	2.30073e-08	873	81	16792	4.74934	7.25855e-05	7.25855e-05	4.16611e-05
GOTERM_BP_DIRECT	GO:0060285~cilium-dependent cell motility	8	0.813008	2.73151e-07	873	11	16792	13.989	0.000861419	0.000287222	0.000494613
GOTERM_MF_DIRECT	GO:0016887~ATPase activity	28	2.84553	5.27658e-07	854	183	16881	3.02446	0.000474252	6.77641e-05	0.000822364
GOTERM_CC_DIRECT	GO:0005874~microtubule	38	3.86179	9.75946e-07	914	311	18224	2.43624	0.000568815	8.12791e-05	0.00143572
INTERPRO	IPR003593:AAA+ ATPase domain	23	2.3374	1.0078e-06	927	136	18559	3.38582	0.00143307	5.51562e-05	0.00166381
GOTERM_CC_DIRECT	GO:0005858~axonemal dynein complex	7	0.711382	2.7462e-06	914	10	18224	13.9571	0.00159976	0.00020011	0.0040399
Annotation Cluster 3	Enrichment Score: 7.678026434070838
INTERPRO	IPR018159:Spectrin/alpha-actinin	14	1.42276	3.52227e-10	927	29	18559	9.66507	5.01218e-07	4.55653e-08	5.81507e-07
INTERPRO	IPR002017:Spectrin repeat	13	1.32114	6.31982e-10	927	25	18559	10.4107	8.9931e-07	7.49425e-08	1.04337e-06
INTERPRO	IPR001589:Actinin-type, actin-binding, conserved site	12	1.21951	3.50143e-09	927	23	18559	10.4455	4.98252e-06	3.32169e-07	5.78067e-06
SMART	SM00150:SPEC	14	1.42276	8.34766e-09	654	29	10057	7.42371	2.89663e-06	9.65545e-07	1.14023e-05
INTERPRO	IPR001715:Calponin homology domain	17	1.72764	8.36644e-07	927	76	18559	4.47827	0.00118984	4.76207e-05	0.00138124
SMART	SM00033:CH	16	1.62602	1.57023e-05	654	66	10057	3.72792	0.00543393	0.000907712	0.0214461
Annotation Cluster 4	Enrichment Score: 7.634434677583828
UP_KEYWORDS	Cell junction	73	7.4187	5.20856e-11	963	675	20581	2.31132	2.07301e-08	1.59462e-09	7.25963e-08
UP_KEYWORDS	Synapse	43	4.36992	3.89025e-08	963	357	20581	2.57419	1.54831e-05	5.5297e-07	5.42218e-05
GOTERM_CC_DIRECT	GO:0030054~cell junction	47	4.77642	6.16597e-06	914	459	18224	2.04166	0.00358832	0.000326744	0.00907046
Annotation Cluster 5	Enrichment Score: 7.253828770762197
UP_KEYWORDS	ATP-binding	135	13.7195	4.92254e-16	963	1391	20581	2.07418	1.76748e-13	2.52021e-14	6.21725e-13
GOTERM_MF_DIRECT	GO:0005524~ATP binding	140	14.2276	5.89515e-13	854	1495	16881	1.85109	5.29986e-10	5.29986e-10	9.18798e-10
UP_KEYWORDS	Nucleotide-binding	147	14.939	1.22528e-11	963	1788	20581	1.75707	4.87664e-09	4.06387e-10	1.70779e-08
INTERPRO	IPR011009:Protein kinase-like domain	61	6.19919	2.67098e-09	927	531	18559	2.29991	3.8008e-06	2.71486e-07	4.40964e-06
UP_KEYWORDS	Serine/threonine-protein kinase	48	4.87805	3.5639e-09	963	393	20581	2.61029	1.41843e-06	5.91013e-08	4.96732e-06
UP_KEYWORDS	Kinase	71	7.21545	1.22025e-08	963	735	20581	2.06448	4.85658e-06	1.86792e-07	1.70077e-05
INTERPRO	IPR000719:Protein kinase, catalytic domain	53	5.38618	1.95264e-07	927	487	18559	2.17882	0.000277823	1.263e-05	0.00032237
GOTERM_BP_DIRECT	GO:0046777~protein autophosphorylation	28	2.84553	2.52716e-07	873	172	16792	3.13125	0.000797001	0.00039858	0.000457611
GOTERM_MF_DIRECT	GO:0004674~protein serine/threonine kinase activity	44	4.47154	4.79059e-07	854	376	16881	2.31316	0.000430582	7.17765e-05	0.000746622
UP_KEYWORDS	Transferase	121	12.2967	3.73897e-06	963	1708	20581	1.51404	0.00148701	4.80025e-05	0.0052112
INTERPRO	IPR008271:Serine/threonine-protein kinase, active site	36	3.65854	6.61518e-06	927	312	18559	2.31006	0.00936927	0.000303613	0.0109207
INTERPRO	IPR017441:Protein kinase, ATP binding site	40	4.06504	1.73865e-05	927	381	18559	2.10189	0.0244376	0.000749451	0.0287002
Annotation Cluster 6	Enrichment Score: 7.033983777145193
UP_KEYWORDS	Metal-binding	249	25.3049	8.12453e-11	963	3640	20581	1.46197	3.23356e-08	2.15571e-09	1.13239e-07
UP_KEYWORDS	Zinc-finger	139	14.126	1.69261e-09	963	1781	20581	1.66798	6.73659e-07	3.2079e-08	2.35914e-06
UP_KEYWORDS	Zinc	171	17.378	2.68348e-09	963	2348	20581	1.55646	1.06802e-06	4.64358e-08	3.7402e-06
GOTERM_MF_DIRECT	GO:0008270~zinc ion binding	94	9.55285	7.36544e-06	854	1169	16881	1.58947	0.00659968	0.000827352	0.0114786
Annotation Cluster 7	Enrichment Score: 5.290920492066175
INTERPRO	IPR011993:Pleckstrin homology-like domain	48	4.87805	3.15488e-07	927	427	18559	2.25055	0.000448838	1.95189e-05	0.000520852
INTERPRO	IPR001849:Pleckstrin homology domain	34	3.45528	2.0572e-06	927	271	18559	2.5118	0.00292312	0.00010094	0.00339627
Annotation Cluster 8	Enrichment Score: 4.776406157922496
INTERPRO	IPR005821:Ion transport domain	25	2.54065	3.2921e-10	927	106	18559	4.72182	4.68465e-07	4.68465e-08	5.43507e-07
UP_KEYWORDS	Calcium transport	17	1.72764	1.18212e-05	963	98	20581	3.70735	0.0046938	0.000134415	0.0164749
UP_KEYWORDS	Ion channel	37	3.76016	1.46374e-05	963	359	20581	2.20266	0.0058088	0.00015744	0.0203995
Annotation Cluster 9	Enrichment Score: 4.576813704541835
INTERPRO	IPR003961:Fibronectin, type III	31	3.15041	1.44865e-07	927	207	18559	2.99824	0.000206122	1.03071e-05	0.000239164
SMART	SM00060:FN3	27	2.7439	3.5608e-06	654	150	10057	2.76798	0.00123484	0.000247089	0.00486369
Annotation Cluster 10	Enrichment Score: 4.517643503429339
GOTERM_BP_DIRECT	GO:0007156~homophilic cell adhesion via plasma membrane adhesion molecules	25	2.54065	2.11844e-06	873	158	16792	3.04348	0.0066614	0.00133584	0.00383595
INTERPRO	IPR002126:Cadherin	19	1.93089	2.18192e-05	927	118	18559	3.22364	0.030572	0.000886722	0.0360162
INTERPRO	IPR015919:Cadherin-like	19	1.93089	2.75361e-05	927	120	18559	3.16991	0.0384266	0.00108786	0.0454509

### Sheet: d. DAVID Smallest genes
Supplementary Table 2d. Functional Analysis results for the 5% smallest genes (DAVID)
Category	Term	Count	%	PValue	List Total	Pop Hits	Pop Total	Fold Enrichment	Bonferroni	Benjamini	FDR
Annotation Cluster 1	Enrichment Score: 34.30746405054804
UP_KEYWORDS	Antibiotic	58	7.28643	2.46531e-56	787	95	20581	15.966	6.90287e-54	6.90287e-54	3.25972e-53
UP_KEYWORDS	Antimicrobial	60	7.53769	6.7499e-55	787	108	20581	14.5284	1.88997e-52	9.44987e-53	8.92496e-52
UP_KEYWORDS	Defensin	41	5.15075	9.50928e-47	787	52	20581	20.6192	2.6626e-44	5.3252e-45	1.25735e-43
GOTERM_BP_DIRECT	GO:0042742~defense response to bacterium	51	6.40704	1.66243e-37	558	145	16792	10.5845	2.41219e-34	2.41219e-34	2.75109e-34
INTERPRO	IPR025933:Beta-defensin	26	3.26633	3.37125e-29	651	35	18559	21.1777	1.88453e-26	6.28177e-27	4.93084e-26
GOTERM_BP_DIRECT	GO:0045087~innate immune response	56	7.03518	4.31695e-18	558	430	16792	3.91911	6.2639e-15	1.04398e-15	7.14395e-15
Annotation Cluster 2	Enrichment Score: 29.321476889048665
GOTERM_CC_DIRECT	GO:0005576~extracellular region	193	24.2462	7.59277e-52	674	1610	18224	3.24127	2.19431e-49	2.19431e-49	1.00884e-48
UP_KEYWORDS	Secreted	218	27.3869	7.56658e-50	787	1965	20581	2.90125	2.11864e-47	7.06214e-48	1.00048e-46
UP_KEYWORDS	Signal	246	30.9045	8.81014e-14	787	4160	20581	1.54644	2.46825e-11	2.05691e-12	1.16562e-10
Annotation Cluster 3	Enrichment Score: 19.03589423744269
INTERPRO	IPR026075:Small proline-rich protein/late cornified envelope protein	23	2.88945	8.1993e-27	651	29	18559	22.6101	4.58341e-24	1.14585e-24	1.19924e-23
GOTERM_CC_DIRECT	GO:0001533~cornified envelope	27	3.39196	9.57636e-26	674	46	18224	15.8705	2.76757e-23	9.22523e-24	1.2724e-22
UP_KEYWORDS	Keratinization	25	3.1407	9.39636e-25	787	39	20581	16.7636	2.63098e-22	3.28873e-23	1.24242e-21
GOTERM_BP_DIRECT	GO:0031424~keratinization	25	3.1407	2.87399e-23	558	48	16792	15.6735	4.17016e-20	1.39005e-20	4.75606e-20
GOTERM_BP_DIRECT	GO:0018149~peptide cross-linking	25	3.1407	1.0154e-22	558	50	16792	15.0466	1.47335e-19	3.68337e-20	1.68035e-19
GOTERM_BP_DIRECT	GO:0030216~keratinocyte differentiation	26	3.26633	9.2909e-19	558	76	16792	10.295	1.34811e-15	2.69622e-16	1.53751e-15
GOTERM_MF_DIRECT	GO:0005198~structural molecule activity	31	3.89447	6.08705e-10	553	247	16881	3.83123	2.15482e-07	5.38704e-08	8.33919e-07
GOTERM_BP_DIRECT	GO:0008544~epidermis development	14	1.75879	4.23956e-06	558	85	16792	4.95653	0.00613274	0.000150028	0.00701566
Annotation Cluster 4	Enrichment Score: 12.33356153188079
GOTERM_BP_DIRECT	GO:0019731~antibacterial humoral response	18	2.26131	1.68023e-14	558	44	16792	12.3109	2.43251e-11	2.02705e-12	2.77445e-11
GOTERM_BP_DIRECT	GO:0002227~innate immune response in mucosa	14	1.75879	1.85105e-13	558	25	16792	16.8522	2.68543e-10	2.06571e-11	3.06277e-10
GOTERM_BP_DIRECT	GO:0050830~defense response to Gram-positive bacterium	20	2.51256	3.21017e-11	558	85	16792	7.08075	4.65795e-08	2.32898e-09	5.31238e-08
Annotation Cluster 5	Enrichment Score: 11.363501944400076
GOTERM_CC_DIRECT	GO:0000786~nucleosome	54	6.78392	2.83412e-51	674	94	18224	15.5328	8.19061e-49	4.0953e-49	3.76566e-48
UP_KEYWORDS	Nucleosome core	52	6.53266	4.93076e-49	787	89	20581	15.2794	1.38061e-46	3.45153e-47	6.51962e-46
INTERPRO	IPR009072:Histone-fold	50	6.28141	1.60156e-41	651	112	18559	12.727	8.95274e-39	8.95274e-39	2.34247e-38
KEGG_PATHWAY	hsa05322:Systemic lupus erythematosus	47	5.90452	4.02429e-37	213	134	6879	11.3276	6.59984e-35	6.59984e-35	4.87978e-34
KEGG_PATHWAY	hsa05034:Alcoholism	50	6.28141	1.68853e-34	213	177	6879	9.1231	2.76918e-32	1.38459e-32	2.04747e-31
UP_KEYWORDS	Citrullination	41	5.15075	2.52953e-31	787	97	20581	11.0536	7.08269e-29	1.18045e-29	3.34464e-28
INTERPRO	IPR007125:Histone core	34	4.27136	3.49613e-30	651	68	18559	14.2542	1.95434e-27	9.77169e-28	5.11349e-27
GOTERM_BP_DIRECT	GO:0006334~nucleosome assembly	38	4.77387	3.62248e-26	558	119	16792	9.60959	5.25621e-23	2.62811e-23	5.9947e-23
SMART	SM00414:H2A	18	2.26131	2.1302e-21	266	26	10057	26.175	1.91718e-19	9.58591e-20	2.31739e-18
UP_KEYWORDS	Chromosome	61	7.66332	5.8322e-20	787	400	20581	3.98806	1.63302e-17	1.81446e-18	7.71155e-17
INTERPRO	IPR002119:Histone H2A	18	2.26131	3.34678e-19	651	26	18559	19.7366	1.87085e-16	3.11808e-17	4.89504e-16
GOTERM_CC_DIRECT	GO:0000788~nuclear nucleosome	21	2.63819	1.23854e-17	674	44	18224	12.9048	3.57939e-15	5.96564e-16	1.64564e-14
GOTERM_BP_DIRECT	GO:0032200~telomere organization	17	2.13568	1.58222e-17	558	27	16792	18.9476	2.2958e-14	3.27972e-15	2.61836e-14
GOTERM_BP_DIRECT	GO:0006342~chromatin silencing	20	2.51256	6.06172e-17	558	45	16792	13.3748	1.61093e-13	2.0095e-14	1.88738e-13
GOTERM_BP_DIRECT	GO:0051290~protein heterotetramerization	19	2.38693	2.91685e-16	558	42	16792	13.6136	4.8328e-13	5.37348e-14	5.55112e-13
GOTERM_BP_DIRECT	GO:0000183~chromatin silencing at rDNA	18	2.26131	4.63862e-16	558	37	16792	14.6399	6.44373e-13	6.43929e-14	7.32747e-13
GOTERM_BP_DIRECT	GO:0006335~DNA replication-dependent nucleosome assembly	17	2.13568	6.19092e-16	558	32	16792	15.987	9.6656e-13	8.78186e-14	1.09912e-12
GOTERM_MF_DIRECT	GO:0046982~protein heterodimerization activity	53	6.65829	7.38518e-15	553	465	16881	3.47933	2.63323e-12	2.63323e-12	1.01918e-11
GOTERM_BP_DIRECT	GO:0045814~negative regulation of gene expression, epigenetic	18	2.26131	1.99662e-13	558	50	16792	10.8335	2.89646e-10	2.0689e-11	3.30336e-10
SMART	SM00417:H4	11	1.38191	3.64736e-13	266	15	10057	27.7261	3.28237e-11	8.20588e-12	3.9676e-10
INTERPRO	IPR001951:Histone H4	11	1.38191	6.64985e-12	651	15	18559	20.9062	3.71723e-09	3.3793e-10	9.72608e-09
GOTERM_BP_DIRECT	GO:0045815~positive regulation of gene expression, epigenetic	18	2.26131	1.03624e-11	558	62	16792	8.73673	1.50358e-08	9.39738e-10	1.71483e-08
GOTERM_CC_DIRECT	GO:0000228~nuclear chromosome	17	2.13568	4.16786e-11	674	53	18224	8.67275	1.20451e-08	1.72073e-09	5.53778e-08
GOTERM_BP_DIRECT	GO:0045653~negative regulation of megakaryocyte differentiation	11	1.38191	5.12898e-11	558	18	16792	18.3903	7.44214e-08	3.54388e-09	8.48774e-08
SMART	SM00803:TAF	10	1.25628	5.21015e-11	266	16	10057	23.6302	4.68913e-09	7.81522e-10	5.66798e-08
INTERPRO	IPR019809:Histone H4, conserved site	10	1.25628	1.28473e-10	651	14	18559	20.3632	7.18162e-08	5.52433e-09	1.87906e-07
INTERPRO	IPR004823:TATA box binding protein associated factor (TAF)	10	1.25628	6.89245e-10	651	16	18559	17.8178	3.85288e-07	2.40805e-08	1.0081e-06
GOTERM_BP_DIRECT	GO:0016233~telomere capping	11	1.38191	1.1541e-09	558	23	16792	14.3924	1.6746e-06	7.61183e-08	1.90988e-06
GOTERM_BP_DIRECT	GO:0031047~gene silencing by RNA	20	2.51256	3.94044e-09	558	111	16792	5.4222	5.71757e-06	2.48591e-07	6.52089e-06
SMART	SM00427:H2B	10	1.25628	4.94769e-09	266	24	10057	15.7534	4.45292e-07	5.56615e-08	5.38246e-06
GOTERM_BP_DIRECT	GO:0044267~cellular protein metabolic process	20	2.51256	1.12452e-08	558	118	16792	5.10054	1.63167e-05	6.52673e-07	1.86093e-05
SMART	SM00428:H3	9	1.13065	1.22964e-08	266	19	10057	17.9092	1.10668e-06	1.22964e-07	1.3377e-05
GOTERM_MF_DIRECT	GO:0042393~histone binding	20	2.51256	1.5723e-08	553	122	16881	5.0043	5.56591e-06	1.11318e-06	2.15403e-05
INTERPRO	IPR000558:Histone H2B	10	1.25628	6.12288e-08	651	24	18559	11.8785	3.42263e-05	1.71134e-06	8.9554e-05
GOTERM_BP_DIRECT	GO:0006336~DNA replication-independent nucleosome assembly	10	1.25628	8.6006e-08	558	26	16792	11.5743	0.000124787	4.02563e-06	0.000142328
GOTERM_BP_DIRECT	GO:0034080~CENP-A containing nucleosome assembly	12	1.50754	1.06338e-07	558	43	16792	8.3981	0.000154284	4.82173e-06	0.000175974
INTERPRO	IPR000164:Histone H3	9	1.13065	1.16457e-07	651	19	18559	13.504	6.50976e-05	2.95907e-06	0.000170332
GOTERM_CC_DIRECT	GO:0000784~nuclear chromosome, telomeric region	20	2.51256	3.03888e-07	674	130	18224	4.15978	8.78197e-05	9.75812e-06	0.000403771
GOTERM_BP_DIRECT	GO:0060968~regulation of gene silencing	7	0.879397	5.19889e-07	558	11	16792	19.1502	0.000754074	2.09542e-05	0.00086034
GOTERM_BP_DIRECT	GO:0006352~DNA-templated transcription, initiation	10	1.25628	1.92641e-06	558	36	16792	8.35922	0.00279132	7.35558e-05	0.00318789
GOTERM_BP_DIRECT	GO:1904837~beta-catenin-TCF complex assembly	10	1.25628	9.38119e-06	558	43	16792	6.99842	0.01352	0.000316512	0.0155234
GOTERM_CC_DIRECT	GO:0000790~nuclear chromatin	22	2.76382	9.78429e-06	674	193	18224	3.08212	0.00282368	0.00021749	0.0129995
KEGG_PATHWAY	hsa05203:Viral carcinogenesis	20	2.51256	1.59152e-05	213	205	6879	3.15081	0.00260671	0.000217486	0.0192967
Annotation Cluster 6	Enrichment Score: 7.194793818612361
INTERPRO	IPR017854:Metallothionein domain	12	1.50754	2.95788e-14	651	14	18559	24.4358	1.65084e-11	2.06357e-12	4.31988e-11
INTERPRO	IPR000006:Metallothionein, vertebrate	12	1.50754	2.95788e-14	651	14	18559	24.4358	1.65084e-11	2.06357e-12	4.31988e-11
INTERPRO	IPR003019:Metallothionein superfamily, eukaryotic	12	1.50754	2.95788e-14	651	14	18559	24.4358	1.65084e-11	2.06357e-12	4.31988e-11
INTERPRO	IPR023587:Metallothionein domain, vertebrate	12	1.50754	2.95788e-14	651	14	18559	24.4358	1.65084e-11	2.06357e-12	4.31988e-11
UP_KEYWORDS	Metal-thiolate cluster	12	1.50754	7.71984e-14	787	14	20581	22.4153	2.16049e-11	1.9641e-12	1.02029e-10
INTERPRO	IPR018064:Metallothionein, vertebrate, metal binding site	10	1.25628	3.88003e-12	651	11	18559	25.9168	2.16892e-09	2.16892e-10	5.67495e-09
UP_KEYWORDS	Cadmium	8	1.00503	3.88639e-09	787	9	20581	23.2455	1.08819e-06	6.40111e-08	5.13872e-06
GOTERM_BP_DIRECT	GO:0045926~negative regulation of growth	9	1.13065	7.62973e-08	558	19	16792	14.2547	0.000110701	3.69024e-06	0.000126261
GOTERM_BP_DIRECT	GO:0071294~cellular response to zinc ion	9	1.13065	7.62973e-08	558	19	16792	14.2547	0.000110701	3.69024e-06	0.000126261
KEGG_PATHWAY	hsa04978:Mineral absorption	11	1.38191	6.20316e-07	213	44	6879	8.07394	0.000101727	1.13035e-05	0.00075218
UP_KEYWORDS	Copper	14	1.75879	8.71312e-07	787	65	20581	5.63257	0.000243938	1.01653e-05	0.00115207
GOTERM_BP_DIRECT	GO:0071276~cellular response to cadmium ion	7	0.879397	1.17436e-05	558	17	16792	12.3913	0.0168957	0.000387199	0.0194322
Annotation Cluster 7	Enrichment Score: 6.462833924869961
GOTERM_BP_DIRECT	GO:0031640~killing of cells of other organism	11	1.38191	1.32307e-12	558	14	16792	23.6446	1.91975e-09	1.27983e-10	2.18947e-09
UP_KEYWORDS	Fungicide	11	1.38191	1.60861e-12	787	13	20581	22.1279	4.50409e-10	3.46468e-11	2.12695e-09
GOTERM_BP_DIRECT	GO:0050832~defense response to fungus	13	1.63317	1.74165e-11	558	27	16792	14.4893	2.52714e-08	1.48655e-09	2.88219e-08
SMART	SM00048:DEFSN	8	1.00503	6.38075e-11	266	8	10057	37.8083	5.74268e-09	8.20382e-10	6.94146e-08
INTERPRO	IPR006080:Beta defensin/Neutrophil defensin	8	1.00503	4.86004e-10	651	8	18559	28.5084	2.71676e-07	1.81118e-08	7.10836e-07
PIR_SUPERFAMILY	PIRSF001875:alpha-defensin	6	0.753769	2.77492e-07	61	6	1692	27.7377	1.24871e-05	1.24871e-05	0.000260962
INTERPRO	IPR016327:Alpha-defensin	6	0.753769	3.02493e-07	651	6	18559	28.5084	0.000169079	6.50358e-06	0.000442429
INTERPRO	IPR002366:Defensin propeptide	6	0.753769	3.02493e-07	651	6	18559	28.5084	0.000169079	6.50358e-06	0.000442429
INTERPRO	IPR006081:Mammalian defensins	6	0.753769	3.02493e-07	651	6	18559	28.5084	0.000169079	6.50358e-06	0.000442429
GOTERM_CC_DIRECT	GO:0005796~Golgi lumen	16	2.01005	2.25995e-06	674	96	18224	4.50643	0.000652912	6.53104e-05	0.00300272
Annotation Cluster 8	Enrichment Score: 5.94492820852309
SMART	SM01394:SM01394	14	1.75879	5.79573e-14	266	28	10057	18.9041	5.21583e-12	1.73861e-12	6.30496e-11
INTERPRO	IPR013787:S100/CaBP-9k-type, calcium binding, subdomain	15	1.88442	1.73653e-13	651	29	18559	14.7457	9.70641e-11	1.07849e-11	2.53964e-10
INTERPRO	IPR001751:S100/Calbindin-D9k, conserved site	13	1.63317	1.05561e-11	651	25	18559	14.8244	5.90087e-09	4.91739e-10	1.54395e-08
GOTERM_MF_DIRECT	GO:0050786~RAGE receptor binding	7	0.879397	4.77999e-07	553	11	16881	19.4258	0.000169197	1.88011e-05	0.000654852
SMART	SM00054:EFh	17	2.13568	1.15264e-06	266	144	10057	4.46348	0.000103732	1.03737e-05	0.00125392
INTERPRO	IPR002048:EF-hand domain	24	3.01508	5.59346e-06	651	228	18559	3.00089	0.00312187	0.000107813	0.00818076
INTERPRO	IPR011992:EF-hand-like domain	27	3.39196	6.01714e-06	651	279	18559	2.75888	0.00335794	0.000108497	0.00880038
INTERPRO	IPR018247:EF-Hand 1, calcium-binding site	20	2.51256	1.62625e-05	651	178	18559	3.2032	0.00904959	0.00026734	0.0237831
Annotation Cluster 9	Enrichment Score: 5.4587067635120015
GOTERM_MF_DIRECT	GO:0008009~chemokine activity	16	2.01005	2.44325e-11	553	49	16881	9.96775	8.64909e-09	2.88303e-09	3.34722e-08
GOTERM_BP_DIRECT	GO:0048247~lymphocyte chemotaxis	13	1.63317	2.95669e-11	558	28	16792	13.9718	4.29016e-08	2.38342e-09	4.89291e-08
GOTERM_BP_DIRECT	GO:0030593~neutrophil chemotaxis	18	2.26131	3.11626e-11	558	66	16792	8.20723	4.52168e-08	2.37983e-09	5.15696e-08
SMART	SM00199:SCY	14	1.75879	3.97935e-11	266	43	10057	12.3097	3.58142e-09	7.16283e-10	4.32903e-08
INTERPRO	IPR001811:Chemokine interleukin-8-like domain	15	1.88442	3.09412e-10	651	46	18559	9.29623	1.72962e-07	1.23544e-08	4.52551e-07
UP_KEYWORDS	Cytokine	28	3.51759	4.03597e-09	787	190	20581	3.85386	1.13007e-06	6.27818e-08	5.33651e-06
GOTERM_BP_DIRECT	GO:0002548~monocyte chemotaxis	13	1.63317	7.02762e-09	558	42	16792	9.31456	1.0197e-05	4.24878e-07	1.16297e-05
INTERPRO	IPR000827:CC chemokine, conserved site	10	1.25628	6.12288e-08	651	24	18559	11.8785	3.42263e-05	1.71134e-06	8.9554e-05
GOTERM_BP_DIRECT	GO:0070098~chemokine-mediated signaling pathway	15	1.88442	7.00826e-08	558	71	16792	6.35772	0.000101685	3.63177e-06	0.000115977
GOTERM_BP_DIRECT	GO:0071346~cellular response to interferon-gamma	13	1.63317	2.85426e-07	558	57	16792	6.86336	0.000414068	1.21809e-05	0.00047234
UP_KEYWORDS	Chemotaxis	17	2.13568	7.74918e-07	787	97	20581	4.5832	0.000216953	9.43374e-06	0.00102462
BBID	109.Chemokine_families	8	1.00503	2.23343e-06	13	27	388	8.8433	5.58342e-05	5.58342e-05	0.00181201
GOTERM_BP_DIRECT	GO:0071347~cellular response to interleukin-1	13	1.63317	3.38511e-06	558	71	16792	5.51002	0.00489975	0.000122787	0.00560173
GOTERM_BP_DIRECT	GO:0050729~positive regulation of inflammatory response	13	1.63317	4.57669e-06	558	73	16792	5.35906	0.00661879	0.000158101	0.00757351
KEGG_PATHWAY	hsa04060:Cytokine-cytokine receptor interaction	23	2.88945	4.83123e-06	213	243	6879	3.0568	0.000792011	7.20269e-05	0.0058581
GOTERM_MF_DIRECT	GO:0048020~CCR chemokine receptor binding	8	1.00503	5.97882e-06	553	23	16881	10.6178	0.00211427	0.00017636	0.00819062
GOTERM_BP_DIRECT	GO:0006935~chemotaxis	16	2.01005	1.25322e-05	558	122	16792	3.94665	0.01802	0.000404015	0.020737
Annotation Cluster 10	Enrichment Score: 5.159232691086683
GOTERM_BP_DIRECT	GO:2000117~negative regulation of cysteine-type endopeptidase activity	9	1.13065	1.41905e-08	558	16	16792	16.9274	2.05902e-05	7.91938e-07	2.34833e-05
GOTERM_MF_DIRECT	GO:0004869~cysteine-type endopeptidase inhibitor activity	11	1.38191	8.3262e-08	553	34	16881	9.87613	2.94743e-05	4.91245e-06	0.000114068
INTERPRO	IPR027214:Cystatin	8	1.00503	8.93895e-08	651	13	18559	17.5437	4.99675e-05	2.37946e-06	0.000130742
UP_KEYWORDS	Thiol protease inhibitor	10	1.25628	2.87424e-07	787	26	20581	10.0582	8.04754e-05	3.65811e-06	0.000380041
INTERPRO	IPR000010:Proteinase inhibitor I25, cystatin	8	1.00503	1.422e-06	651	18	18559	12.6704	0.000794583	2.83889e-05	0.00207982
SMART	SM00043:CY	7	0.879397	2.02887e-06	266	16	10057	16.5411	0.000182582	1.65997e-05	0.00220714
