## Supplementary material for "Gene size matters: What determines gene length in the human genome?": S3 Table

### Sheet: Supplementary Table 3
Supplementary Table 3. KEGG Pathway IDs used in Supplementary Figure 2
Kegg Pathway	ID
RIBOSOME	1
SYSTEMIC_LUPUS_ERYTHEMATOSUS	2
OLFACTORY_TRANSDUCTION	3
ASTHMA	4
OXIDATIVE_PHOSPHORYLATION	5
AUTOIMMUNE_THYROID_DISEASE	6
REGULATION_OF_AUTOPHAGY	7
PROTEASOME	8
PARKINSONS_DISEASE	9
ALLOGRAFT_REJECTION	10
GRAFT_VERSUS_HOST_DISEASE	11
CYTOSOLIC_DNA_SENSING_PATHWAY	12
TYPE_I_DIABETES_MELLITUS	13
ANTIGEN_PROCESSING_AND_PRESENTATION	14
GLUTATHIONE_METABOLISM	15
TASTE_TRANSDUCTION	16
INTESTINAL_IMMUNE_NETWORK_FOR_IGA_PRODUCTION	17
SULFUR_METABOLISM	18
CYTOKINE_CYTOKINE_RECEPTOR_INTERACTION	19
HUNTINGTONS_DISEASE	20
METABOLISM_OF_XENOBIOTICS_BY_CYTOCHROME_P450	21
RNA_POLYMERASE	22
DRUG_METABOLISM_CYTOCHROME_P450	23
DRUG_METABOLISM_OTHER_ENZYMES	24
PYRIMIDINE_METABOLISM	25
PENTOSE_AND_GLUCURONATE_INTERCONVERSIONS	26
PORPHYRIN_AND_CHLOROPHYLL_METABOLISM	27
STEROID_HORMONE_BIOSYNTHESIS	28
ASCORBATE_AND_ALDARATE_METABOLISM	29
RETINOL_METABOLISM	30
MATURITY_ONSET_DIABETES_OF_THE_YOUNG	31
ARGININE_AND_PROLINE_METABOLISM	32
CYSTEINE_AND_METHIONINE_METABOLISM	33
PENTOSE_PHOSPHATE_PATHWAY	34
GLYCINE_SERINE_AND_THREONINE_METABOLISM	35
ALZHEIMERS_DISEASE	36
BASE_EXCISION_REPAIR	37
TYROSINE_METABOLISM	38
FOLATE_BIOSYNTHESIS	39
ARACHIDONIC_ACID_METABOLISM	40
NATURAL_KILLER_CELL_MEDIATED_CYTOTOXICITY	41
PHENYLALANINE_METABOLISM	42
PATHOGENIC_ESCHERICHIA_COLI_INFECTION	43
NITROGEN_METABOLISM	44
LEISHMANIA_INFECTION	45
OTHER_GLYCAN_DEGRADATION	46
STEROID_BIOSYNTHESIS	47
SNARE_INTERACTIONS_IN_VESICULAR_TRANSPORT	48
GLYOXYLATE_AND_DICARBOXYLATE_METABOLISM	49
NUCLEOTIDE_EXCISION_REPAIR	50
PRIMARY_BILE_ACID_BIOSYNTHESIS	51
PYRUVATE_METABOLISM	52
SPLICEOSOME	53
RIG_I_LIKE_RECEPTOR_SIGNALING_PATHWAY	54
LINOLEIC_ACID_METABOLISM	55
CARDIAC_MUSCLE_CONTRACTION	56
GLYCOLYSIS_GLUCONEOGENESIS	57
SELENOAMINO_ACID_METABOLISM	58
TAURINE_AND_HYPOTAURINE_METABOLISM	59
PRIMARY_IMMUNODEFICIENCY	60
TRYPTOPHAN_METABOLISM	61
HEMATOPOIETIC_CELL_LINEAGE	62
PRION_DISEASES	63
CITRATE_CYCLE_TCA_CYCLE	64
STARCH_AND_SUCROSE_METABOLISM	65
GLYCOSAMINOGLYCAN_DEGRADATION	66
COMPLEMENT_AND_COAGULATION_CASCADES	67
FATTY_ACID_METABOLISM	68
BASAL_TRANSCRIPTION_FACTORS	69
ONE_CARBON_POOL_BY_FOLATE	70
PPAR_SIGNALING_PATHWAY	71
MISMATCH_REPAIR	72
VIBRIO_CHOLERAE_INFECTION	73
PEROXISOME	74
DNA_REPLICATION	75
NON_HOMOLOGOUS_END_JOINING	76
AMINOACYL_TRNA_BIOSYNTHESIS	77
GLYCOSYLPHOSPHATIDYLINOSITOL_GPI_ANCHOR_BIOSYNTHESIS	78
JAK_STAT_SIGNALING_PATHWAY	79
PROTEIN_EXPORT	80
TERPENOID_BACKBONE_BIOSYNTHESIS	81
VALINE_LEUCINE_AND_ISOLEUCINE_DEGRADATION	82
ALPHA_LINOLENIC_ACID_METABOLISM	83
TOLL_LIKE_RECEPTOR_SIGNALING_PATHWAY	84
LYSOSOME	85
RIBOFLAVIN_METABOLISM	86
VASOPRESSIN_REGULATED_WATER_REABSORPTION	87
GLYCEROPHOSPHOLIPID_METABOLISM	88
BUTANOATE_METABOLISM	89
PROXIMAL_TUBULE_BICARBONATE_RECLAMATION	90
PROPANOATE_METABOLISM	91
AMINO_SUGAR_AND_NUCLEOTIDE_SUGAR_METABOLISM	92
ETHER_LIPID_METABOLISM	93
FRUCTOSE_AND_MANNOSE_METABOLISM	94
GALACTOSE_METABOLISM	95
BIOSYNTHESIS_OF_UNSATURATED_FATTY_ACIDS	96
PANTOTHENATE_AND_COA_BIOSYNTHESIS	97
NOD_LIKE_RECEPTOR_SIGNALING_PATHWAY	98
HOMOLOGOUS_RECOMBINATION	99
ALANINE_ASPARTATE_AND_GLUTAMATE_METABOLISM	100
NEUROACTIVE_LIGAND_RECEPTOR_INTERACTION	101
HISTIDINE_METABOLISM	102
CELL_CYCLE	103
P53_SIGNALING_PATHWAY	104
VIRAL_MYOCARDITIS	105
GLYCOSPHINGOLIPID_BIOSYNTHESIS_LACTO_AND_NEOLACTO_SERIES	106
AMYOTROPHIC_LATERAL_SCLEROSIS_ALS	107
EPITHELIAL_CELL_SIGNALING_IN_HELICOBACTER_PYLORI_INFECTION	108
OOCYTE_MEIOSIS	109
CHEMOKINE_SIGNALING_PATHWAY	110
SPHINGOLIPID_METABOLISM	111
PURINE_METABOLISM	112
CELL_ADHESION_MOLECULES_CAMS	113
BETA_ALANINE_METABOLISM	114
RNA_DEGRADATION	115
LIMONENE_AND_PINENE_DEGRADATION	116
NICOTINATE_AND_NICOTINAMIDE_METABOLISM	117
VEGF_SIGNALING_PATHWAY	118
BLADDER_CANCER	119
APOPTOSIS	120
RENIN_ANGIOTENSIN_SYSTEM	121
GLYCEROLIPID_METABOLISM	122
FC_EPSILON_RI_SIGNALING_PATHWAY	123
ADIPOCYTOKINE_SIGNALING_PATHWAY	124
LEUKOCYTE_TRANSENDOTHELIAL_MIGRATION	125
MAPK_SIGNALING_PATHWAY	126
LYSINE_DEGRADATION	127
B_CELL_RECEPTOR_SIGNALING_PATHWAY	128
T_CELL_RECEPTOR_SIGNALING_PATHWAY	129
CIRCADIAN_RHYTHM_MAMMAL	130
NOTCH_SIGNALING_PATHWAY	131
N_GLYCAN_BIOSYNTHESIS	132
THYROID_CANCER	133
FC_GAMMA_R_MEDIATED_PHAGOCYTOSIS	134
GLYCOSAMINOGLYCAN_BIOSYNTHESIS_KERATAN_SULFATE	135
BASAL_CELL_CARCINOMA	136
TGF_BETA_SIGNALING_PATHWAY	137
HEDGEHOG_SIGNALING_PATHWAY	138
ACUTE_MYELOID_LEUKEMIA	139
ALDOSTERONE_REGULATED_SODIUM_REABSORPTION	140
MELANOGENESIS	141
WNT_SIGNALING_PATHWAY	142
VASCULAR_SMOOTH_MUSCLE_CONTRACTION	143
INSULIN_SIGNALING_PATHWAY	144
GAP_JUNCTION	145
UBIQUITIN_MEDIATED_PROTEOLYSIS	146
VALINE_LEUCINE_AND_ISOLEUCINE_BIOSYNTHESIS	147
GLYCOSAMINOGLYCAN_BIOSYNTHESIS_CHONDROITIN_SULFATE	148
ENDOCYTOSIS	149
PATHWAYS_IN_CANCER	150
GNRH_SIGNALING_PATHWAY	151
NEUROTROPHIN_SIGNALING_PATHWAY	152
GLYCOSPHINGOLIPID_BIOSYNTHESIS_GLOBO_SERIES	153
PROGESTERONE_MEDIATED_OOCYTE_MATURATION	154
PROSTATE_CANCER	155
GLYCOSAMINOGLYCAN_BIOSYNTHESIS_HEPARAN_SULFATE	156
REGULATION_OF_ACTIN_CYTOSKELETON	157
TIGHT_JUNCTION	158
RENAL_CELL_CARCINOMA	159
PANCREATIC_CANCER	160
HYPERTROPHIC_CARDIOMYOPATHY_HCM	161
COLORECTAL_CANCER	162
CALCIUM_SIGNALING_PATHWAY	163
DILATED_CARDIOMYOPATHY	164
ENDOMETRIAL_CANCER	165
MELANOMA	166
ARRHYTHMOGENIC_RIGHT_VENTRICULAR_CARDIOMYOPATHY_ARVC	167
O_GLYCAN_BIOSYNTHESIS	168
LONG_TERM_DEPRESSION	169
CHRONIC_MYELOID_LEUKEMIA	170
LONG_TERM_POTENTIATION	171
TYPE_II_DIABETES_MELLITUS	172
MTOR_SIGNALING_PATHWAY	173
ERBB_SIGNALING_PATHWAY	174
AXON_GUIDANCE	175
SMALL_CELL_LUNG_CANCER	176
NON_SMALL_CELL_LUNG_CANCER	177
ADHERENS_JUNCTION	178
INOSITOL_PHOSPHATE_METABOLISM	179
GLIOMA	180
PHOSPHATIDYLINOSITOL_SIGNALING_SYSTEM	181
DORSO_VENTRAL_AXIS_FORMATION	182
FOCAL_ADHESION	183
GLYCOSPHINGOLIPID_BIOSYNTHESIS_GANGLIO_SERIES	184
ABC_TRANSPORTERS	185
ECM_RECEPTOR_INTERACTION	186
